# A YTHDF-PABP axis is required for m^6^A-mediated organogenesis in plants

**DOI:** 10.1101/2023.07.03.547513

**Authors:** Mathias Due Tankmar, Marlene Reichel, Laura Arribas-Hernández, Peter Brodersen

## Abstract

*N6*-methyladenosine (m^6^A) in mRNA is key to eukaryotic gene regulation. Many m^6^A functions involve specialized RNA-binding proteins that recognize m^6^A via a YT521-B Homology (YTH) domain. YTH domain proteins contain long intrinsically disordered regions (IDRs) that may mediate phase separation and interaction with protein partners, but whose precise biochemical functions remain largely unknown. The *Arabidopsis thaliana* YTH domain proteins ECT2, ECT3 and ECT4 accelerate organogenesis through stimulation of cell division in organ primordia. Here, we focus on ECT2 to reveal molecular underpinnings of this function of ECT2/3/4. We show that stimulation of leaf formation requires the long N-terminal IDR, and we identify two short IDR-elements required for ECT2-mediated organogenesis. Of these two, a tyrosine-rich 19-amino acid region is necessary for binding to a small subset of proteins that includes the major cytoplasmic poly(A)-binding proteins PAB2, PAB4 and PAB8. Remarkably, overexpression of PAB4 in leaf primordia partially rescues the delayed leaf formation in *ect2 ect3 ect4* mutants, suggesting that the ECT2-PAB2/4/8 interaction on target mRNAs of organogenesis-related genes may overcome limiting PAB concentrations in primordial cells.
