## Supplementary material for "A YTHDF-PABP axis is required for m^6^A-mediated organogenesis in plants": Data Set EV3

### Sheet: All significant
Dataset EV3: Overlap between protein sets co-purifying with different ECT2 deletion mutants and ECT1/2/3 as identified by IP-MS
Proteins significantly more abundant (log2FC>1, p.adj<0.05 ) in the immunopurifications specified below The exact values for all identified proteins can be found in Table EV1
ECT2-mCh_WT vs DeltaN		ECT2-mCh_WT vs DeltaN3		ECT2-mCh_WT vs DeltaN3.2		HA-ECT2 vs mock		ECT3-Venus vs mock		ECT1-FLAG-TFP vs mock
AGI	Gene name	AGI	Gene name	AGI	Gene name	AGI	Gene name	AGI	Gene name	AGI	Gene name
AT1G01080	AT1G01080	AT1G49760	PAB8	AT1G29250	AT1G29250	AT1G09340	CRB	AT1G02780	emb2386	AT1G01080	AT1G01080
AT1G02780	emb2386	AT1G55490	CPN60B	AT1G49760	PAB8	AT1G14710	AT1G14710	AT1G04270	RPS15	AT1G01620	PIP1C
AT1G09770	CDC5	AT2G23350	PAB4	AT1G55490	CPN60B	AT1G20220	AT1G20220	AT1G04410	c-NAD-MDH1	AT1G02500	SAM1
AT1G12310	AT1G12310	AT2G28000	CPN60A	AT1G76010	AT1G76010	AT1G26910	RPL10B	AT1G06950	TIC110	AT1G03230	AT1G03230
AT1G14320	SAC52	AT2G33210	HSP60-2	AT2G23350	PAB4	AT1G29250	AT1G29250	AT1G09590	AT1G09590	AT1G04270	RPS15
AT1G14710	AT1G14710	AT2G40140	CZF1	AT2G28000	CPN60A	AT1G49760	PAB8	AT1G10590	AT1G10590	AT1G04410	c-NAD-MDH1
AT1G18660	AT1G18660	AT3G13460	ECT2	AT2G33210	HSP60-2	AT1G55060	UBQ12	AT1G12310	AT1G12310	AT1G04820	TUA4
AT1G20220	AT1G20220	AT3G13860	HSP60-3A	AT3G13860	HSP60-3A	AT1G55490	CPN60B	AT1G13930	AT1G13930	AT1G06220	MEE5
AT1G20580	AT1G20580	AT3G23990	HSP60	AT3G23990	HSP60	AT1G66280	BGLU22	AT1G14950	AT1G14950	AT1G07920	AT1G07920
AT1G20960	emb1507	AT3G47650	AT3G47650	AT3G47650	AT3G47650	AT1G67090	RBCS1A	AT1G20220	AT1G20220	AT1G08360	AT1G08360
AT1G23290	RPL27AB	AT4G02940	AT4G02940	AT4G34110	PAB2	AT2G23350	PAB4	AT1G23290	RPL27AB	AT1G09130	AT1G09130
AT1G27400	AT1G27400	AT4G34110	PAB2			AT2G28000	CPN60A	AT1G24020	MLP423	AT1G09340	CRB
AT1G29250	AT1G29250	AT4G35450	AKR2			AT2G33210	HSP60-2	AT1G26880	AT1G26880	AT1G09630	RAB11c
AT1G35680	RPL21C	AT5G07440	GDH2			AT2G34160	AT2G34160	AT1G26910	RPL10B	AT1G11860	AT1G11860
AT1G41880	AT1G41880	AT5G35630	GS2			AT2G39540	AT2G39540	AT1G29250	AT1G29250	AT1G11910	APA1
AT1G43170	RP1					AT2G44210	AT2G44210	AT1G31812	ACBP6	AT1G12310	AT1G12310
AT1G49760	PAB8					AT3G04840	AT3G04840	AT1G33140	PGY2	AT1G12900	GAPA-2
AT1G51980	AT1G51980					AT3G09440	AT3G09440	AT1G49760	PAB8	AT1G13060	PBE1
AT1G55490	CPN60B					AT3G13460	ECT2	AT1G55490	CPN60B	AT1G13930	AT1G13930
AT1G58380	XW6					AT3G13470	Cpn60beta2	AT1G65930	cICDH	AT1G15690	AVP1
AT1G59610	DL3					AT3G13860	HSP60-3A	AT1G66200	GSR2	AT1G15820	LHCB6
AT1G67090	RBCS1A					AT3G23990	HSP60	AT1G67090	RBCS1A	AT1G18540	AT1G18540
AT1G69620	RPL34					AT3G47650	AT3G47650	AT1G72370	P40	AT1G20200	EMB2719
AT1G70070	EMB25					AT4G24280	cpHsc70-1	AT1G72610	GER1	AT1G20220	AT1G20220
AT1G72610	GER1					AT4G34110	PAB2	AT1G76010	AT1G76010	AT1G22300	GRF10
AT1G74050	AT1G74050					AT5G02500	HSC70-1	AT1G78570	RHM1	AT1G22330	AT1G22330
AT1G76010	AT1G76010					AT5G07440	GDH2	AT1G79340	MC4	AT1G23290	RPL27AB
AT1G80750	AT1G80750					AT5G38410	RBCS3B	AT2G07698	AT2G07698	AT1G26230	Cpn60beta4
AT2G01250	AT2G01250					AT5G38430	RBCS1B	AT2G18020	EMB2296	AT1G26880	AT1G26880
AT2G09990	AT2G09990					AT5G56500	Cpn60beta3	AT2G19730	AT2G19730	AT1G29250	AT1G29250
AT2G18020	EMB2296							AT2G21390	AT2G21390	AT1G29670	AT1G29670
AT2G23350	PAB4							AT2G23350	PAB4	AT1G29920	CAB2
AT2G28000	CPN60A							AT2G27020	PAG1	AT1G30360	ERD4
AT2G28720	AT2G28720							AT2G27530	PGY1	AT1G30580	AT1G30580
AT2G33210	HSP60-2							AT2G28000	CPN60A	AT1G31330	PSAF
AT2G34160	AT2G34160							AT2G28720	AT2G28720	AT1G33140	PGY2
AT2G34480	AT2G34480							AT2G33210	HSP60-2	AT1G36240	AT1G36240
AT2G36620	RPL24A							AT2G34160	AT2G34160	AT1G43170	RP1
AT2G43030	AT2G43030							AT2G34480	AT2G34480	AT1G43670	FBP
AT2G44210	AT2G44210							AT2G36160	AT2G36160	AT1G47128	RD21A
AT2G47610	AT2G47610							AT2G37190	AT2G37190	AT1G49240	ACT8
AT3G04840	AT3G04840							AT2G37600	AT2G37600	AT1G52230	PSAH2
AT3G04920	AT3G04920							AT2G37660	AT2G37660	AT1G53750	RPT1A
AT3G06400	CHR11							AT2G38750	ANNAT4	AT1G53850	PAE1
AT3G07030	AT3G07030							AT2G41840	AT2G41840	AT1G55490	CPN60B
AT3G09630	AT3G09630							AT2G42740	RPL16A	AT1G56070	LOS1
AT3G13470	Cpn60beta2							AT2G44120	AT2G44120	AT1G56110	NOP56
AT3G13860	HSP60-3A							AT2G46280	TRIP-1	AT1G56450	PBG1
AT3G18600	AT3G18600							AT2G47110	UBQ6	AT1G58380	XW6
AT3G23990	HSP60							AT3G02080	AT3G02080	AT1G60740	AT1G60740
AT3G24830	AT3G24830							AT3G02530	AT3G02530	AT1G61520	LHCA3
AT3G25520	ATL5							AT3G04400	emb2171	AT1G62660	AT1G62660
AT3G47650	AT3G47650							AT3G04840	AT3G04840	AT1G65930	cICDH
AT3G48930	EMB1080							AT3G09440	AT3G09440	AT1G66200	GSR2
AT3G49010	BBC1							AT3G09630	AT3G09630	AT1G66580	SAG24
AT3G49910	AT3G49910							AT3G09680	AT3G09680	AT1G67090	RBCS1A
AT3G57150	NAP57							AT3G11250	AT3G11250	AT1G72150	PATL1
AT3G62870	AT3G62870							AT3G13470	Cpn60beta2	AT1G72370	P40
AT4G02940	AT4G02940							AT3G13530	MAPKKK7	AT1G74050	AT1G74050
AT4G15000	AT4G15000							AT3G13860	HSP60-3A	AT1G74470	AT1G74470
AT4G16720	AT4G16720							AT3G16640	TCTP	AT1G76010	AT1G76010
AT4G27500	PPI1							AT3G17940	AT3G17940	AT1G78630	emb1473
AT4G31780	MGD1							AT3G18190	AT3G18190	AT1G78850	AT1G78850
AT4G34110	PAB2							AT3G18740	RLK902	AT1G78900	VHA-A
AT4G34830	MRL1							AT3G20050	TCP-1	AT1G79040	PSBR
AT5G02870	AT5G02870							AT3G23450	AT3G23450	AT1G79210	AT1G79210
AT5G07090	AT5G07090							AT3G23990	HSP60	AT1G80410	EMB2753
AT5G07440	GDH2							AT3G25520	ATL5	AT1G80480	PTAC17
AT5G08180	AT5G08180							AT3G44110	J3	AT2G05100	LHCB2.1
AT5G14800	P5CR							AT3G47520	MDH	AT2G05580	AT2G05580
AT5G15200	AT5G15200							AT3G48930	EMB1080	AT2G06850	XTH4
AT5G18180	AT5G18180							AT3G49010	BBC1	AT2G07698	AT2G07698
AT5G20290	AT5G20290							AT3G49910	AT3G49910	AT2G13360	AGT
AT5G20490	XIK							AT3G52300	ATPQ	AT2G18020	EMB2296
AT5G20720	CPN20							AT3G55440	TPI	AT2G18960	HA1
AT5G23060	CaS							AT3G55760	AT3G55760	AT2G21170	TIM
AT5G23740	RPS11-BETA							AT3G56130	AT3G56130	AT2G21330	FBA1
AT5G25230	AT5G25230							AT3G60245	AT3G60245	AT2G26080	GLDP2
AT5G26742	emb1138							AT3G60750	AT3G60750	AT2G27020	PAG1
AT5G28500	AT5G28500							AT3G61110	RS27A	AT2G28000	CPN60A
AT5G38410	RBCS3B							AT3G61260	AT3G61260	AT2G30860	GSTF9
AT5G38430	RBCS1B							AT4G01050	TROL	AT2G31610	AT2G31610
AT5G42080	DL1							AT4G02770	PSAD-1	AT2G33040	ATP3
AT5G64260	EXL2							AT4G04640	ATPC1	AT2G33210	HSP60-2
ATCG00160	rps2							AT4G08320	TPR8	AT2G34430	LHB1B1
ATCG00330	rps14							AT4G09800	RPS18C	AT2G34480	AT2G34480
ATCG00380	rps4							AT4G13940	HOG1	AT2G36160	AT2G36160
ATCG00490	rbcL							AT4G15000	AT4G15000	AT2G36620	RPL24A
ATCG00770	rps8							AT4G24280	cpHsc70-1	AT2G36830	GAMMA-TIP
ATCG00810	rpl22							AT4G25550	AT4G25550	AT2G38230	PDX1.1
ATCG00900	rps7-A							AT4G25630	FIB2	AT2G38270	CXIP2
ATCG01300	rpl23							AT4G27090	AT4G27090	AT2G38530	LTP2
								AT4G28480	AT4G28480	AT2G39010	PIP2E
								AT4G30190	HA2	AT2G41840	AT2G41840
								AT4G32260	PDE334	AT2G42740	RPL16A
								AT4G34110	PAB2	AT2G47610	AT2G47610
								AT4G34870	ROC5	AT2G47730	GSTF8
								AT5G02450	AT5G02450	AT3G02560	AT3G02560
								AT5G02490	Hsp70-2	AT3G03950	ECT1
								AT5G02500	HSC70-1	AT3G04120	GAPC1
								AT5G02870	AT5G02870	AT3G04790	EMB3119
								AT5G07090	AT5G07090	AT3G04840	AT3G04840
								AT5G08680	AT5G08680	AT3G06730	TRX z
								AT5G09590	MTHSC70-2	AT3G07110	AT3G07110
								AT5G09660	PMDH2	AT3G08580	AAC1
								AT5G10360	EMB3010	AT3G08940	LHCB4.2
								AT5G12140	CYS1	AT3G09440	AT3G09440
								AT5G15200	AT5G15200	AT3G09680	AT3G09680
								AT5G17920	ATMS1	AT3G09790	UBQ8
								AT5G18380	AT5G18380	AT3G09900	RABE1e
								AT5G20010	RAN-1	AT3G12580	HSP70
								AT5G20290	AT5G20290	AT3G13460	ECT2
								AT5G20890	AT5G20890	AT3G13470	Cpn60beta2
								AT5G22060	J2	AT3G13860	HSP60-3A
								AT5G22330	RIN1	AT3G13920	EIF4A1
								AT5G23120	HCF136	AT3G14415	GOX2
								AT5G26360	AT5G26360	AT3G14420	GOX1
								AT5G26742	emb1138	AT3G14990	DJ1A
								AT5G27850	AT5G27850	AT3G15000	RIP1
								AT5G37600	GSR 1	AT3G15730	PLDALPHA1
								AT5G38410	RBCS3B	AT3G17390	MTO3
								AT5G38480	GRF3	AT3G20820	AT3G20820
								AT5G39850	AT5G39850	AT3G22110	PAC1
								AT5G43900	MYA2	AT3G22630	PBD1
								AT5G52040	RS41	AT3G22640	PAP85
								AT5G58290	RPT3	AT3G23820	GAE6
								AT5G59850	AT5G59850	AT3G23990	HSP60
								AT5G61020	ECT3	AT3G24830	AT3G24830
								AT5G65220	AT5G65220	AT3G25520	ATL5
								AT5G67630	AT5G67630	AT3G26650	GAPA
								ATCG00350	psaA	AT3G27430	PBB1
								ATCG00470	atpE	AT3G44110	J3
								ATCG00490	rbcL	AT3G47070	AT3G47070
								ATCG00500	accD	AT3G47470	LHCA4
								ATCG00650	rps18	AT3G47650	AT3G47650
								ATCG00680	psbB	AT3G48930	EMB1080
								ATMG00510	nad7	AT3G51260	PAD1
										AT3G52880	MDAR1
										AT3G53870	AT3G53870
										AT3G54400	AT3G54400
										AT3G54850	PUB14
										AT3G54890	LHCA1
										AT3G55360	CER10
										AT3G60770	AT3G60770
										AT3G60820	PBF1
										AT3G61080	AT3G61080
										AT3G61430	PIP1A
										AT4G03280	PETC
										AT4G08390	SAPX
										AT4G09000	GRF1
										AT4G09320	NDPK1
										AT4G09800	RPS18C
										AT4G13930	SHM4
										AT4G13940	HOG1
										AT4G14800	PBD2
										AT4G15000	AT4G15000
										AT4G16720	AT4G16720
										AT4G18100	AT4G18100
										AT4G20890	TUB9
										AT4G23670	AT4G23670
										AT4G23895	AT4G23895
										AT4G24190	SHD
										AT4G24280	cpHsc70-1
										AT4G30190	HA2
										AT4G31300	PBA1
										AT4G31700	RPS6
										AT4G34450	AT4G34450
										AT4G35090	CAT2
										AT4G37870	PCK1
										AT4G37930	SHM1
										AT4G38510	VAB2
										AT4G38970	FBA2
										AT4G39090	RD19
										AT4G40030	AT4G40030
										AT5G01530	LHCB4.1
										AT5G02490	Hsp70-2
										AT5G02500	HSC70-1
										AT5G02870	AT5G02870
										AT5G03300	ADK2
										AT5G03340	AtCDC48C
										AT5G07090	AT5G07090
										AT5G08050	AT5G08050
										AT5G08680	AT5G08680
										AT5G09810	ACT7
										AT5G10450	GRF6
										AT5G12250	TUB6
										AT5G14040	PHT3;1
										AT5G14260	AT5G14260
										AT5G15200	AT5G15200
										AT5G15650	RGP2
										AT5G17920	ATMS1
										AT5G18380	AT5G18380
										AT5G18820	Cpn60alpha2
										AT5G19780	TUA5
										AT5G19990	RPT6A
										AT5G20010	RAN-1
										AT5G20290	AT5G20290
										AT5G20490	XIK
										AT5G20630	GER3
										AT5G20720	CPN20
										AT5G21274	CAM6
										AT5G25460	DGR2
										AT5G26742	emb1138
										AT5G26860	LON1
										AT5G27850	AT5G27850
										AT5G35590	PAA1
										AT5G38410	RBCS3B
										AT5G38430	RBCS1B
										AT5G38480	GRF3
										AT5G42790	PAF1
										AT5G47040	LON2
										AT5G49360	BXL1
										AT5G50850	MAB1
										AT5G56000	Hsp81.4
										AT5G56500	Cpn60beta3
										AT5G57655	AT5G57655
										AT5G59970	AT5G59970
										AT5G62690	TUB2
										AT5G64040	PSAN
										AT5G65010	ASN2
										AT5G65430	GRF8
										AT5G67360	ARA12
										ATCG00020	psbA
										ATCG00120	atpA
										ATCG00170	rpoC2
										ATCG00190	rpoB
										ATCG00270	psbD
										ATCG00280	psbC
										ATCG00380	rps4
										ATCG00470	atpE
										ATCG00490	rbcL
										ATCG00500	accD
										ATCG00540	petA
										ATCG00580	psbE
										ATCG00650	rps18
										ATCG00740	rpoA
										ATCG00790	rpl16
										ATCG00800	rps3
										ATCG01110	ndhH
										ATCG01310	rpl2

### Sheet: ECT2-mCh Delta -N, -N3, -N3.2
Overlaps between sets of significantly more abundant proteins in wild type ECT2-mCh purifications compared to the deletion mutants DeltaN, DeltaN3 and DeltaN3.2
Overlap	Number of proteins	AGI	Gene name
Delta N-N3-N3.2	9	AT1G49760	PAB8	Set 1
		AT3G13860	HSP60-3A
		AT3G47650	AT3G47650
		AT1G55490	CPN60B
		AT2G33210	HSP60-2
		AT4G34110	PAB2
		AT2G28000	CPN60A
		AT3G23990	HSP60
		AT2G23350	PAB4
Delta N-N3	2	AT4G02940	AT4G02940
		AT5G07440	GDH2
Delta N-N3.2	2	AT1G29250	AT1G29250
		AT1G76010	AT1G76010
Delta N3.2 only	1	AT5G55670	AT5G55670
Delta N3 only	5	AT2G40140	CZF1
		AT3G13460	ECT2
		AT5G35630	GS2
		AT5G44780	MORF4
		AT4G35450	AKR2
Delta N only	79	AT1G14710	AT1G14710
		AT5G14800	P5CR
		AT3G04840	AT3G04840
		AT1G70070	EMB25
		AT2G36620	RPL24A
		AT5G18180	AT5G18180
		AT1G23290	RPL27AB
		AT3G09630	AT3G09630
		AT1G59610	DL3
		AT5G38430	RBCS1B
		AT1G69620	RPL34
		AT5G28500	AT5G28500
		AT1G01080	AT1G01080
		AT1G35680	RPL21C
		AT3G07030	AT3G07030
		AT2G09990	AT2G09990
		AT3G06400	CHR11
		AT1G41880	AT1G41880
		ATCG00330	rps14
		AT5G15200	AT5G15200
		AT3G57150	NAP57
		AT1G51980	AT1G51980
		AT5G64260	EXL2
		AT2G34160	AT2G34160
		AT2G43030	AT2G43030
		AT1G72610	GER1
		AT2G47610	AT2G47610
		AT3G49910	AT3G49910
		AT5G42080	DL1
		AT5G20290	AT5G20290
		ATCG00160	rps2
		AT5G26742	emb1138
		AT1G74050	AT1G74050
		AT2G01250	AT2G01250
		ATCG00770	rps8
		ATCG00380	rps4
		AT1G18660	AT1G18660
		AT1G02780	emb2386
		AT3G04920	AT3G04920
		AT1G27400	AT1G27400
		AT1G20580	AT1G20580
		ATCG00900	rps7-A
		AT5G02870	AT5G02870
		AT5G20490	XIK
		AT5G08180	AT5G08180
		AT5G23740	RPS11-BETA
		AT3G48930	EMB1080
		AT5G20720	CPN20
		AT3G18600	AT3G18600
		ATCG00490	rbcL
		AT4G16720	AT4G16720
		AT2G28720	AT2G28720
		AT5G23060	CaS
		AT3G25520	ATL5
		AT2G18020	EMB2296
		AT5G07090	AT5G07090
		AT4G31780	MGD1
		ATCG00810	rpl22
		AT4G15000	AT4G15000
		AT1G20220	AT1G20220
		AT1G43170	RP1
		AT2G44210	AT2G44210
		AT1G09770	CDC5
		AT1G58380	XW6
		AT2G34480	AT2G34480
		AT3G13470	Cpn60beta2
		AT4G27500	PPI1
		AT3G62870	AT3G62870
		AT1G20960	emb1507
		AT3G24830	AT3G24830
		AT1G14320	SAC52
		ATCG01300	rpl23
		AT1G80750	AT1G80750
		AT5G38410	RBCS3B
		AT5G25230	AT5G25230
		AT1G67090	RBCS1A
		AT4G34830	MRL1
		AT1G12310	AT1G12310
		AT3G49010	BBC1

### Sheet: HA-ECT2, ECT3-Venus, ECT1-F-TFP
Overlaps between sets of significantly more abundant proteins in wild type HA-ECT2, ECT3-Venus, and ECT1-FLAG-TFP vs. Mock
Overlap	Number of proteins	AGI	Gene name
ECT1-ECT3-ECT2	15	AT3G04840	AT3G04840
		AT3G13860	HSP60-3A
		AT2G33210	HSP60-2
		AT5G02500	HSC70-1
		AT3G09440	AT3G09440
		AT1G20220	AT1G20220
		AT5G38410	RBCS3B
		AT1G67090	RBCS1A
		AT4G24280	cpHsc70-1
		AT3G13470	Cpn60beta2
		AT2G28000	CPN60A
		ATCG00490	rbcL
		AT1G29250	AT1G29250
		AT1G55490	CPN60B
		AT3G23990	HSP60
ECT2-ECT3	5	AT1G49760	PAB8	Set 2
		AT2G23350	PAB4
		AT1G26910	RPL10B
		AT2G34160	AT2G34160
		AT4G34110	PAB2
ECT1-ECT3	41	AT2G27020	PAG1
		AT1G04410	c-NAD-MDH1
		AT3G44110	J3
		AT5G26742	emb1138
		AT2G07698	AT2G07698
		AT3G09680	AT3G09680
		AT5G07090	AT5G07090
		AT2G34480	AT2G34480
		ATCG00650	rps18
		AT2G41840	AT2G41840
		AT5G15200	AT5G15200
		AT5G17920	ATMS1
		AT1G66200	GSR2
		AT4G13940	HOG1
		AT1G65930	cICDH
		AT2G18020	EMB2296
		AT1G23290	RPL27AB
		AT1G13930	AT1G13930
		AT5G20290	AT5G20290
		AT5G02870	AT5G02870
		AT2G42740	RPL16A
		AT1G72370	P40
		AT4G30190	HA2
		AT1G76010	AT1G76010
		AT5G20010	RAN-1
		ATCG00500	accD
		AT5G18380	AT5G18380
		AT4G09800	RPS18C
		AT2G36160	AT2G36160
		AT5G08680	AT5G08680
		AT5G38480	GRF3
		AT1G33140	PGY2
		ATCG00470	atpE
		AT3G48930	EMB1080
		AT1G26880	AT1G26880
		AT3G25520	ATL5
		AT4G15000	AT4G15000
		AT1G04270	RPS15
		AT5G02490	Hsp70-2
		AT1G12310	AT1G12310
		AT5G27850	AT5G27850
ECT1-ECT2	5	AT5G56500	Cpn60beta3
		AT3G47650	AT3G47650
		AT1G09340	CRB
		AT3G13460	ECT2
		AT5G38430	RBCS1B
ECT2 only	6	AT2G44210	AT2G44210
		AT5G07440	GDH2
		AT2G39540	AT2G39540
		AT1G55060	UBQ12
		AT1G14710	AT1G14710
		AT1G66280	BGLU22
ECT3 only	76	AT5G37600	GSR 1
		AT2G21390	AT2G21390
		AT3G17940	AT3G17940
		AT5G67630	AT5G67630
		AT1G79340	MC4
		ATCG00350	psaA
		AT1G78570	RHM1
		AT5G43900	MYA2
		AT1G02780	emb2386
		ATCG00680	psbB
		AT3G04400	emb2171
		AT4G08320	TPR8
		AT4G28480	AT4G28480
		AT2G28720	AT2G28720
		AT3G02530	AT3G02530
		AT3G13530	MAPKKK7
		AT3G56130	AT3G56130
		AT2G37600	AT2G37600
		AT5G58290	RPT3
		AT3G49010	BBC1
		AT2G19730	AT2G19730
		AT3G20050	TCP-1
		AT2G47110	UBQ6
		AT3G18190	AT3G18190
		AT2G38750	ANNAT4
		AT5G61020	ECT3
		AT4G32260	PDE334
		AT3G52300	ATPQ
		AT3G18740	RLK902
		AT5G20890	AT5G20890
		AT5G09590	MTHSC70-2
		AT4G25550	AT4G25550
		AT3G60750	AT3G60750
		AT1G06950	TIC110
		ATMG00510	nad7
		AT4G34870	ROC5
		AT5G65220	AT5G65220
		AT5G22060	J2
		AT3G09630	AT3G09630
		AT3G60245	AT3G60245
		AT4G02770	PSAD-1
		AT4G04640	ATPC1
		AT1G72610	GER1
		AT3G55760	AT3G55760
		AT5G59850	AT5G59850
		AT5G10360	EMB3010
		AT1G09590	AT1G09590
		AT5G23120	HCF136
		AT4G25630	FIB2
		AT1G10590	AT1G10590
		AT5G52040	RS41
		AT3G23450	AT3G23450
		AT1G14950	AT1G14950
		AT4G27090	AT4G27090
		AT5G26360	AT5G26360
		AT5G12140	CYS1
		AT3G16640	TCTP
		AT2G37190	AT2G37190
		AT3G61110	RS27A
		AT2G27530	PGY1
		AT2G37660	AT2G37660
		AT5G22330	RIN1
		AT1G31812	ACBP6
		AT3G49910	AT3G49910
		AT3G02080	AT3G02080
		AT4G01050	TROL
		AT2G44120	AT2G44120
		AT3G47520	MDH
		AT5G09660	PMDH2
		AT3G55440	TPI
		AT3G11250	AT3G11250
		AT2G46280	TRIP-1
		AT5G39850	AT5G39850
		AT5G02450	AT5G02450
		AT1G24020	MLP423
		AT3G61260	AT3G61260
ECT1 only	179	AT5G21274	CAM6
		AT1G30360	ERD4
		AT5G15650	RGP2
		AT1G22330	AT1G22330
		AT4G20890	TUB9
		AT2G31610	AT2G31610
		AT5G65010	ASN2
		ATCG00740	rpoA
		AT1G53850	PAE1
		AT3G08580	AAC1
		AT4G35090	CAT2
		AT5G14260	AT5G14260
		AT3G04790	EMB3119
		AT3G03950	ECT1
		AT2G47610	AT2G47610
		AT1G66580	SAG24
		AT1G79040	PSBR
		AT1G07920	AT1G07920
		AT5G42790	PAF1
		AT1G52230	PSAH2
		AT1G74050	AT1G74050
		AT4G18100	AT4G18100
		AT2G30860	GSTF9
		AT1G15690	AVP1
		AT4G38510	VAB2
		AT1G26230	Cpn60beta4
		AT5G65430	GRF8
		AT2G38230	PDX1.1
		AT3G22110	PAC1
		ATCG00120	atpA
		AT5G50850	MAB1
		AT3G08940	LHCB4.2
		AT3G12580	HSP70
		AT3G14420	GOX1
		AT2G38530	LTP2
		AT3G23820	GAE6
		AT3G47470	LHCA4
		AT1G09130	AT1G09130
		AT3G13920	EIF4A1
		AT1G15820	LHCB6
		AT1G56070	LOS1
		AT2G06850	XTH4
		AT4G09320	NDPK1
		AT1G04820	TUA4
		AT3G54850	PUB14
		AT4G23670	AT4G23670
		AT2G34430	LHB1B1
		AT5G09810	ACT7
		AT3G07110	AT3G07110
		AT2G36620	RPL24A
		AT4G40030	AT4G40030
		AT5G67360	ARA12
		AT4G08390	SAPX
		AT1G47128	RD21A
		AT5G12250	TUB6
		AT5G49360	BXL1
		AT1G11910	APA1
		AT4G31700	RPS6
		AT5G08050	AT5G08050
		AT3G60770	AT3G60770
		AT1G09630	RAB11c
		AT1G60740	AT1G60740
		AT4G37870	PCK1
		AT1G31330	PSAF
		AT2G39010	PIP2E
		AT4G37930	SHM1
		ATCG00170	rpoC2
		AT1G12900	GAPA-2
		AT5G26860	LON1
		AT3G04120	GAPC1
		AT1G06220	MEE5
		AT4G03280	PETC
		AT2G21330	FBA1
		AT5G14040	PHT3;1
		AT1G08360	AT1G08360
		AT5G10450	GRF6
		AT1G78850	AT1G78850
		AT1G43170	RP1
		AT1G29920	CAB2
		AT4G38970	FBA2
		AT1G02500	SAM1
		AT1G58380	XW6
		AT3G17390	MTO3
		ATCG00190	rpoB
		AT3G26650	GAPA
		ATCG00280	psbC
		AT3G54890	LHCA1
		AT4G14800	PBD2
		AT1G56450	PBG1
		AT1G78630	emb1473
		AT1G18540	AT1G18540
		AT2G47730	GSTF8
		ATCG00020	psbA
		AT1G01080	AT1G01080
		AT1G01620	PIP1C
		AT5G19780	TUA5
		AT3G14415	GOX2
		AT1G30580	AT1G30580
		AT2G21170	TIM
		AT2G13360	AGT
		AT1G62660	AT1G62660
		AT1G80410	EMB2753
		AT1G11860	AT1G11860
		AT3G22630	PBD1
		AT3G20820	AT3G20820
		AT1G49240	ACT8
		AT3G51260	PAD1
		AT3G27430	PBB1
		ATCG00580	psbE
		AT3G14990	DJ1A
		AT5G20630	GER3
		AT3G54400	AT3G54400
		AT1G78900	VHA-A
		AT1G56110	NOP56
		AT5G18820	Cpn60alpha2
		AT4G34450	AT4G34450
		AT5G20490	XIK
		ATCG01110	ndhH
		AT1G80480	PTAC17
		AT5G20720	CPN20
		AT2G38270	CXIP2
		AT5G56000	Hsp81.4
		AT1G53750	RPT1A
		AT4G23895	AT4G23895
		AT2G33040	ATP3
		AT1G61520	LHCA3
		AT5G62690	TUB2
		AT4G13930	SHM4
		AT3G60820	PBF1
		ATCG00790	rpl16
		AT3G47070	AT3G47070
		AT3G22640	PAP85
		AT4G31300	PBA1
		AT3G15000	RIP1
		AT4G39090	RD19
		AT1G79210	AT1G79210
		AT3G53870	AT3G53870
		AT2G05100	LHCB2.1
		AT2G05580	AT2G05580
		AT5G59970	AT5G59970
		AT5G25460	DGR2
		AT3G09790	UBQ8
		AT1G74470	AT1G74470
		AT1G13060	PBE1
		ATCG00800	rps3
		AT5G03300	ADK2
		AT3G09900	RABE1e
		AT5G35590	PAA1
		AT2G36830	GAMMA-TIP
		AT3G55360	CER10
		ATCG00380	rps4
		AT3G61080	AT3G61080
		AT3G02560	AT3G02560
		AT5G01530	LHCB4.1
		AT5G57655	AT5G57655
		ATCG00270	psbD
		AT1G72150	PATL1
		AT4G24190	SHD
		AT5G64040	PSAN
		AT5G47040	LON2
		AT4G16720	AT4G16720
		AT4G09000	GRF1
		AT1G03230	AT1G03230
		AT2G18960	HA1
		AT5G19990	RPT6A
		AT2G26080	GLDP2
		AT1G22300	GRF10
		AT3G61430	PIP1A
		ATCG00540	petA
		AT3G52880	MDAR1
		AT1G20200	EMB2719
		AT5G03340	AtCDC48C
		AT1G43670	FBP
		AT3G06730	TRX z
		ATCG01310	rpl2
		AT3G24830	AT3G24830
		AT1G36240	AT1G36240
		AT1G29670	AT1G29670
		AT3G15730	PLDALPHA1

### Sheet: Set1-Set2
Overlap between proteins in Set 1 and Set 2 as defined in the previous spreadsheets
Overlap	Number of proteins	AGI	Gene name
Set 1 - Set 2	3	AT4G34110	PAB2
		AT2G23350	PAB4
		AT1G49760	PAB8
Set 1 only	6	AT2G33210	HSP60-2
		AT3G13860	HSP60-3A
		AT1G55490	CPN60B
		AT3G47650	AT3G47650
		AT2G28000	CPN60A
		AT3G23990	HSP60
Set 2 only	2	AT1G26910	RPL10B
		AT2G34160	AT2G34160
